# Carbapenem heteroresistance of KPC-producing *Klebsiella pneumoniae* results from tolerance, persistence and resistance

**DOI:** 10.1101/2022.05.03.490393

**Authors:** Adriana Chiarelli, Nicolas Cabanel, Isabelle Rosinski-Chupin, Thomas Obadia, Raymond Ruimy, Thierry Naas, Rémy A. Bonnin, Philippe Glaser

## Abstract

Carbapenemase-producing *Klebsiella pneumoniae* (CPKp) have disseminated globally and represent a major threat in hospitals with few therapeutic options and high mortality rates. Isolates producing the carbapenemase KPC (KPC-Kp) might be classified as susceptible according to clinical breakpoints by antibiotic susceptibility testing (AST), allowing the use of imipenem or meropenem for treatment of infections. However, some KPC-Kp show heteroresistance (HR) to carbapenems, with colonies growing in the inhibition halo of agar-based AST. HR KPC-Kp have been associated with a higher risk of treatment failure. Here, we characterized the diversity of mechanisms behind HR to imipenem of these isolates. By analyzing a diverse collection of CPKp, we showed that HR is frequent among KPC-Kp. By monitoring single HR colony appearance using the ScanLag setup, we discriminated surviving cells in two subpopulations leading to a Gaussian-like distribution of early-appearing colonies, with a delayed emergence compared to colonies arising in the absence of antibiotics, and a long tail of late-appearing colonies. A subset of colonies showed a reduced growth rate. Characterization of surviving populations by AST and whole-genome sequencing of 333 colonies revealed a majority of parental genotypes and a broad landscape of genetic alterations in 28% of the colonies, including gene loss, DNA amplification and point mutations. This unveils the complexity of imipenem HR among KPC-Kp isolates, which involves tolerant and persistent cells, but also resistant bacteria. These observations contribute to a better understanding of reasons behind carbapenem treatment failure of KPC-Kp isolates.

**IMPORTANCE:** The ability of a bacterium to defeat antibiotics not only depends upon resistance, but also on tolerance and persistence, which allow a bacterial population to temporarily survive high drug doses. Carbapenems are antibiotics of last resort and *Klebsiella pneumoniae* isolates producing the carbapenemase KPC are a threat to hospitals, although they might remain susceptible to carbapenems. However, seemingly homogeneous populations of KPC-*K. pneumoniae* isolates frequently show varying degrees of susceptibility to carbapenem, i.e., a phenomenon called heteroresistance. We characterized bacteria surviving a high dose of imipenem, progressively degraded by the released carbapenemase, by monitoring the growth of the resulting colonies using the ScanLag system, their genome sequence and carbapenem susceptibility. We show that the observed phenotypic diversity combines tolerance, persistence and resistance making the treatment with high doses of carbapenems frequently inefficient.
