## Supplemental Table 1 for "Carbapenem heteroresistance of KPC-producing *Klebsiella pneumoniae* results from tolerance, persistence and resistance"

### Sheet: Feuil S1
Table S1. #Klebsiella pneumoniae isolates analyzed in this study
Biosample	Isolate name	E-test_IMP	HR_IMP	E-test_MEM	HR_MEM	ST	Bla_Carb	Omp	num_resistance_genes	wzi	K_locus	AGly	Col	Fcyn	Flq	MLS	Phe	Rif	Sul	Tet	Tmt	Bla	Bla_ESBL	Bla_broad	Bla_broad_inhR
SAMEA12008950	063 H1	4	0	£32	$n.a.	ST512	KPC-3	OmpK35-25%; OmpK36GD	10	wzi154	KL107	Aac6-Ib; AadA2; Aph3-Ia^	-	-	GyrA-83I; ParC-80I	MphA	CatA1^	-	SulI	-	DfrA12	OXA-9*; TEM-1D^	-	SHV-11	-
SAMEA12008952	063 I2	4	1	32	n.a.	ST512	KPC-3	OmpK35-25%; OmpK36GD	10	wzi154	KL107	Aac6-Ib; AadA2; Aph3-Ia^	-	-	GyrA-83I; ParC-80I	MphA	CatA1^	-	SulI	-	DfrA12	OXA-9*; TEM-1D^	-	SHV-11	-
SAMEA12008953	063 I3	4	1	32	n.a.	ST512	KPC-3	OmpK35-25%; OmpK36GD	10	wzi154	KL107	Aac6-Ib; AadA2^; Aph3-Ia^	-	-	GyrA-83I; ParC-80I	MphA	CatA1^	-	SulI	-	DfrA12	OXA-9*	-	SHV-11	TEM-122*?
SAMEA12008954	063 I4	4	0	32	n.a.	ST512	KPC-3	OmpK35-25%; OmpK36GD	10	wzi154	KL107	Aac6-Ib; AadA2^; Aph3-Ia^	-	-	GyrA-83I; ParC-80I	MphA	CatA1^	-	SulI	-	DfrA12	OXA-9*	-	SHV-11	TEM-122*?
SAMEA12008956	063 I6	4	2	32	n.a.	ST512	KPC-3	OmpK35-25%; OmpK36GD	10	wzi154	KL107	Aac6-Ib; AadA2; Aph3-Ia^	-	-	GyrA-83I; ParC-80I	MphA	CatA1^	-	SulI	-	DfrA12	OXA-9*; TEM-1D^	-	SHV-11	-
SAMEA12008957	063 I7	4	2	32	n.a.	ST512	KPC-3	OmpK35-25%; OmpK36GD	10	wzi154	KL107	Aac6-Ib; AadA2^; Aph3-Ia^	-	-	GyrA-83I; ParC-80I	MphA	CatA1^	-	SulI	-	DfrA12	OXA-9*	-	SHV-11	TEM-122*?
SAMEA12008958	063 I8	4	0	32	n.a.	ST512	KPC-3	OmpK35-25%; OmpK36GD	6	wzi154	KL107	Aac6-Ib; AadA2	-	-	GyrA-83I; ParC-80I	-	-	-	SulI	-	-	OXA-9*; TEM-1D^	-	SHV-11	-
SAMEA12008959	063 I9	0.125	0	0.023	0	ST512	-	OmpK35-25%; OmpK36GD	7	wzi154	KL107	Aac6-Ib; AadA2^; Aph3-Ia^	-	-	ParC-80I	MphA	CatA1^	-	SulI	-	DfrA12	-	-	SHV-11	-
SAMEA12008960	CNR91B6	6	0	32	n.a.	ST258	KPC-2	OmpK35-25%; OmpK36GD	8	wzi29	KL106	Aac6-Ib; AadA2^; Aph3-Ia^	MgrB-62%	-	GyrA-83I; ParC-80I	MphA	CatA1^	-	SulI	-	DfrA12	-	-	SHV-11	-
SAMEA12008961	B8R8 Kpn YC	0.5	0	2	0	ST258	KPC-2	OmpK35-25%	15	-	KL107	Aac3-Iva*?; Aac6-Ib; AadA1-pm*?; AadA2; Aph3-Ia^; Aph4-Ia	-	-	GyrA-83I	MphA	CatA1^; CmlA1*	-	SulI; SulIII	-	DfrA12	OXA-9*	SHV-12	-	TEM-122*?
§CP022573	&*BIC-1	1.5	2	2	1	ST258	KPC-2	OmpK35-25%	5	wzi29	KL106	aac(6')-Ib'.v1; aph3-Ia.v1^	-	-	-	-	-	-	-	-		TEM-1D.v1^		SHV-11.v1	SHV-12
SAMN14419407	CNR105A6	4	2	2	0	ST855	KPC-2	-	14	wzi100	KL107	Aac6-Ib; AadA1-pm*?; AadA2; RmtD; StrA; StrB	-	-	GyrA-83I; ParC-80I; QnrB19^	-	-	-	SulI	TetB*	DfrA8	OXA-9; TEM-1D^	CTX-M-2	SHV-11^	-
SAMEA12008962	CNR105A8	1.5	2	0.75	2	ST855	KPC-2	-	16	wzi100	KL107	Aac6-Ib; AadA1-pm*?; AadA2; RmtD; StrA; StrB	-	-	GyrA-83I; ParC-80I; QnrB19^	-	CatA1^	-	SulI; SulI	TetB*	DfrA8	OXA-9; TEM-1D^	CTX-M-2	SHV-11^	-
SAMEA12008963	CNR108D10	4	0	32	n.a.	ST512	KPC-3	OmpK35-25%; OmpK36GD	5	wzi154	KL107	AadA2	-	-	GyrA-83I; ParC-80I	-	-	-	SulI	-	-	OXA-9*; TEM-1D^	-	SHV-11	-
SAMEA12008964	CNR112F10	1	1	6	0	ST395	KPC-3	OmpK35-72%	8	wzi2	KL2	-	-	-	GyrA-83I; ParC-80I; Qnr-S1	-	CatA1^; CatB4?	-	-	-	-	OXA-1; OXA-9*; TEM-1D^	CTX-M-15	SHV-11	-
SAMEA12008965	CNR113E9	0.5	1	1	0	ST258	KPC-2	OmpK35-25%	10	wzi29	KL106	Aac6-Ib; AadA2^; Aph3-Ia^	-	-	GyrA-83I; ParC-80I	MphA	CatA1^	-	SulI	-	DfrA12	OXA-9*	-	SHV-11?	TEM-122*?
SAMEA12008966	CNR121E10	0.75	2	2	2	ST258	KPC-2	OmpK35-25%	10	wzi29	KL106	Aac6-Ib; AadA2^; Aph3-Ia^	-	-	GyrA-83I; ParC-80I	MphA	CatA1^	-	SulI	-	DfrA12	OXA-9*	-	SHV-11?	TEM-122*?
SAMEA12008967	CNR124E5	3	2	16	2	ST1161	KPC-2	OmpK35-40%; OmpK36GD	12	wzi19	KL19	AadA1-pm*; AadA2^; ArmA	-	-	GyrA-83L; GyrA-87Y; ParC-80I	MphE*; MsrE	CmlA5	Arr2	-	-	DfrA12	OXA-10; SHV-187	CTX-M-2; CTX-M-3	-	-
SAMN14419403	CNR128G5	0.38	2	0.38	2	ST383	KPC-2	-	12	wzi162	KL122	Aac3-IIa^; AadA2^; RmtB	-	-	GyrA-83F; GyrA-87N; ParC-80I	-	CatB4?	-	SulI	TetA	-	OXA-1; OXA-9*; TEM-1D^	CTX-M-14; CTX-M-15	-	SHV-26*
SAMEA12008968	CNR129B8	0.38	2	0.38	2	ST383	KPC-2	-	12	wzi162	KL122	Aac3-IIa^; AadA2^; RmtB	-	-	GyrA-83F; GyrA-87N; ParC-80I	-	CatB4?	-	SulI	TetA	-	OXA-1; OXA-9*; TEM-1D^	CTX-M-14; CTX-M-15	-	SHV-26*
SAMEA12008969	CNR132J10	0.38	2	0.38	1	ST147	KPC-3	-	16	wzi64	KL64	Aac6-Ib*?; AadA1-pm*?; AadA5; StrA^; StrB	-	-	GyrA-83I; ParC-80I	MphA	CatB4?	-	SulI; SulII	TetA	DfrA14; DfrA17	OXA-1; OXA-9; TEM-1D^	-	SHV-11^	-
SAMEA12008970	CNR133C4	0.25	0	0.25	0	ST309	KPC-2	-	1	-	KL15	-	-	-	-	-	-	-	-	-	-	-	-	SHV-11^	-
SAMEA12008971	CNR133I9	0.5	0	1.5	0	ST307	KPC-2	-	8	wzi173	KL102	Aac3-IIa^	-	-	GyrA-83I; ParC-80I; QnrB1?	-	CatB4?	-	-	-	DfrA14	OXA-1; OXA-9*; SHV-28^; TEM-1D^	-	-	-
SAMEA12008972	CNR134F1	4	1	32	n.a.	ST512	KPC-3	OmpK35-25%; OmpK36GD	10	wzi154	KL107	Aac6-Ib; AadA2^; Aph3-Ia^	MgrB-60%	-	GyrA-83I; ParC-80I	MphA	CatA1^	-	SulI	-	DfrA12	OXA-9*; TEM-1D^	-	SHV-11	-
SAMEA12008973	CNR137I9	0.38	0	0.38	0	ST2459	OXA-48	-	1	wzi227	KL60	-	-	-	-	-	-	-	-	-	-	-	-	-	SHV-26*
SAMEA12008974	CNR142E6	8	0	32	n.a.	ST101	KPC-2	OmpK35-17%; OmpK36TD	6	wzi137	KL17	ArmA	-	-	GyrA-83Y; GyrA-87N; ParC-80I	MphE*; MsrE	-	-	-	-	-	OXA-9*; SHV-28*; TEM-1D^	-	-	-
SAMEA12008975	CNR142J3	4	2	32	n.a.	ST512	KPC-3	OmpK35-25%; OmpK36GD	10	wzi154	KL107	Aac6-Ib; AadA2^; Aph3-Ia^	MgrB-62%	-	GyrA-83I; ParC-80I	MphA	CatA1^	-	SulI	-	DfrA12	OXA-9*; TEM-1D^	-	SHV-11	-
SAMEA12008976	CNR143H5	1	2	1.5	2	ST15	KPC-3	-	7	wzi93	KL112	StrA^; StrB	-	-	GyrA-83F; GyrA-87A; ParC-80I	-	-	-	SulII	-	DfrA14	SHV-28^; TEM-1D^	CTX-M-15	-	-
SAMEA11998055	CNR146C9	0.5	2	0.5	2	ST307	KPC-3	OmpK35-70%	12	wzi173	KL102	Aac3-IIa^; StrA^; StrB	-	-	GyrA-83I; ParC-80I; QnrB1?	-	CatB4?	-	SulII	-	DfrA14	OXA-1; OXA-9*; SHV-28^; TEM-1D^	CTX-M-15	-	-
SAMEA12008977	CNR147B10	8	1	32	n.a.	ST307	KPC-3	OmpK35-70% OmpK36D	11	wzi173	KL102	Aac3-IIa^; StrA^; StrB	-	-	GyrA-83I; ParC-80I; QnrB1?	-	CatB4?	-	SulII	-	DfrA14	OXA-9*; SHV-28^; TEM-1D^	CTX-M-15	-	-
SAMEA12008978	CNR148C8	1	2	3	2	ST258	KPC-2	OmpK35-25%	10	wzi29	KL106	Aac6-Ib; AadA2^; Aph3-Ia^	MgrB-62%	-	GyrA-83I; ParC-80I	MphA	CatA1^	-	SulI	-	DfrA12	OXA-9*; TEM-1D^	-	SHV-11?	-
SAMEA12008979	CNR149B2	1	2	2	1	ST147	KPC-3	-	9	wzi64	KL64	AadA16*; AadA1^	-	-	GyrA-83I; ParC-80I; QnrB6^	-	-	Arr3	SulI; SulI	-	DfrA1*; DfrA27	-	-	SHV-1*?	-
SAMEA12008980	CNR150B5	1	2	6	1	ST147	NDM-1	OmpK35-25%	17	wzi64	KL64	Aac3-IIa^; AadA2^; AphA6*?; StrA^; StrB	-	-	GyrA-83I; ParC-80I; Qnr-S1	MphA; MphE*; MsrE	-	Arr3	SulI; SulII	-	DfrA12	OXA-1; TEM-1D^	CTX-M-15	SHV-11^	-
SAMN14419404	CNR152A1	0.5	2	0.5	1	ST147	KPC-3	-	7	wzi64	KL64	StrA^; StrB	-	-	GyrA-83I; ParC-80I	-	-	-	SulII	-	DfrA14	TEM-1D^	CTX-M-15	SHV-11^	-
SAMEA12008981	CNR152A6	0.5	1	0.75	0	ST3367	KPC-3	OmpK35-17%	3	wzi137	KL17	-	-	-	GyrA-83Y; GyrA-87N; ParC-80I	-	-	-	-	-	-	OXA-9*; SHV-28*; TEM-1D^	-	-	-
SAMEA12008982	CNR152E4	6	0	32	n.a.	ST512	KPC-3	OmpK35-25%; OmpK36GD	4	wzi154	KL107	Aac6-Ib; AadA2	-	-	GyrA-83I; ParC-80I	-	-	-	SulI	-	-	-	-	SHV-11	-
SAMEA12008983	CNR152E6	0.38	0	0.19	0	ST307	OXA-48	-	12	wzi173	KL107	Aac3-IIa^; StrA^; StrB	-	-	GyrA-83I; ParC-80I; QnrB1?	-	CatB4?	-	SulII	TetA	DfrA14	OXA-1; SHV-28^; TEM-1D^	CTX-M-15	-	-
SAMEA12008984	CNR152H4	1	1	1.5	0	ST15	KPC-3	OmpK35-38%	10	-	KL19	StrA^; StrB	-	-	GyrA-83F; GyrA-87A; ParC-80I; QnrB1?	-	CatA1^	-	SulII	TetA	DfrA14	OXA-9; SHV-28^; TEM-1D^	-	-	-
SAMEA12008985	CNR153B4	0.38	0	0.75	0	ST307	KPC-3	OmpK35-70%	12	wzi173	KL102	Aac3-IIa^; StrA^; StrB	-	-	GyrA-83I; ParC-80I; QnrB1?	-	CatB4?	-	SulII	-	DfrA14	OXA-1; OXA-9*; SHV-28^; TEM-1D^	CTX-M-15	-	-
SAMEA12008986	CNR155I1	1.5	0	12	0	ST101	OXA-48	OmpK35-17%; OmpK36GD	7	wzi137	KL17	-	-	-	GyrA-83Y; GyrA-87N; ParC-80I; QnrB4	-	-	-	SulI	-	DfrA1; DfrA14	DHA-1; SHV-28*; TEM-1D^	-	-	-
SAMEA12008987	CNR156D7	4	2	32	n.a.	ST258	KPC-2	OmpK35-25%; OmpK36GD	10	wzi29	KL107	Aac6-Ib; AadA2^; Aph3-Ia^	MgrB-60%	-	GyrA-83I; ParC-80I	MphA	CatA1^	-	SulI	-	DfrA12	OXA-9*	-	SHV-11	TEM-122*?
SAMEA12008988	CNR157C1	12	1	32	n.a.	ST512	KPC-3	OmpK35-25%; OmpK36GD	7	wzi154	KL107	Aac6-Ib; AadA2^	MgrB-62%	-	GyrA-83I; ParC-80I	MphA	CatA1^	-	SulI	-	DfrA12	-	-	SHV-11	-
SAMEA12008989	CNR157C2	6	1	32	n.a.	ST512	KPC-3	OmpK35-25%; OmpK36GD	7	wzi154	KL107	Aac6-Ib; AadA2^	MgrB-62%	-	GyrA-83I; ParC-80I	MphA	CatA1^	-	SulI	-	DfrA12	-	-	SHV-11	-
SAMEA12008990	CNR157C3	16	0	32	n.a.	ST512	KPC-3	OmpK35-25%; OmpK36GD	7	wzi154	KL107	Aac6-Ib; AadA2^	MgrB-62%	-	GyrA-83I; ParC-80I	MphA	CatA1^	-	SulI	-	DfrA12	-	-	SHV-11	-
SAMEA12008991	CNR157C8	8	1	32	n.a.	ST512	KPC-3	OmpK35-25%; OmpK36GD	7	wzi154	KL107	Aac6-Ib; AadA2^	MgrB-62%	-	GyrA-83I; ParC-80I	MphA	CatA1^	-	SulI	-	DfrA12	-	-	SHV-11	-
SAMEA12008992	CNR158A8	32	0	32	0	ST101	NDM-1; OXA-48	OmpK35-17%; OmpK36GD	14	wzi137	KL107	Aac6-Ib; AadA1-pm*?; AphA6*; StrA; StrB	-	-	GyrA-83Y; GyrA-87N; ParC-80I; Qnr-S1	ErmB*?	-	-	-	TetD	DfrA14	OXA-9; SHV-28*; TEM-1D^	CTX-M-14^	-	-
SAMEA12008993	CNR158A9	32	0	32	0	ST101	NDM-1; OXA-48	OmpK35-17%; OmpK36GD	13	wzi137	KL107	Aac6-Ib; AadA1-pm*?; StrA; StrB	-	-	GyrA-83Y; GyrA-87N; ParC-80I; Qnr-S1	ErmB*?	-	-	-	TetD	DfrA14	OXA-9; SHV-28*; TEM-1D^	CTX-M-14^	-	-
SAMEA12008994	CNR159H10	3	1	6	0	ST11	NDM-1	-	4	wzi24	KL24	Aac6-Ib	-	-	GyrA-83F; GyrA-87A; ParC-80I	MphA	-	-	-	TetA	-	-	-	SHV-11	-
SAMEA12008995	CNR160B5	4	2	32	n.a.	ST11	KPC-2	OmpK35-17%; OmpK36GD	11	wzi209	KL107	AadA2; RmtB	-	FosA	GyrA-83I; GyrA-87G; ParC-80I	MphA	CatA2*	-	SulI	TetA	DfrA1	TEM-1D^	CTX-M-65; SHV-12	-	-
SAMEA12008996	CNR160C2	32	n.a.	32	n.a.	ST512	KPC-3	OmpK35-25%; OmpK36GD	6	wzi154	KL107	Aac6-Ib; AadA2	-	-	GyrA-83I; ParC-80I	-	-	-	SulI	-	-	OXA-9*	-	SHV-11	TEM-122*?
SAMEA12008997	CNR160E10	4	2	3	1	ST1395-2LV	NDM-1	-	5	wzi39	KL39	Aac6-Ib*?; RmtC	-	-	-	-	-	-	SulI	-	-	CMY-6; SHV-187*	-	-	-
SAMEA12008998	CNR201J5	1.5	2	0.38	2	ST636	VIM-1	OmpK36-15%	11	wzi56	KL50	AadA1^; AphA15	-	-	Qnr-S1	MphA	CatB2; CatB4?	-	SulI	TetA*?	DfrA14	OXA-1	-	-	SHV-26*
SAMEA12008999	CNR206A5	0.5	2	0.25	0	ST20	VIM-1	-	5	wzi173	KL50	AadA1^	-	-	-	MphA	CatB2	-	SulI	-	-	-	-	-	SHV-26*
SAMEA12009000	CNR211D5	0.75	0	0.5	0	ST1626	OXA-48; VIM-1	-	11	-	KL141	AadA1^; AphA15	-	-	Qnr-S1	MphA	CatB2	-	SulI	TetA	DfrA14	SHV-52	CTX-M-15	-	-
SAMEA12009001	CNR219J1	0.5	0	0.25	0	ST4106	VIM-1	-	8	-	KL50	AadA1^; AphA15	-	-	Qnr-S1	MphA	CatB2	-	SulI	-	DfrA14	-	SHV-27	-	-
SAMEA12009002	CNR222F7	0.38	0	0.19	0	ST14	VIM-1	-	10	wzi2	KL50	AadA1^; AphA15; StrA; StrB	-	-	Qnr-S1	MphA	CatB2	-	SulI	-	DfrA14	SHV-28^	-	-	-
SAMEA12009003	CNR223D5	0.38	0	0.19	0	ST14	VIM-1	-	10	wzi2	KL50	AadA1^; AphA15; StrA; StrB	-	-	Qnr-S1	MphA	CatB2	-	SulI	-	DfrA14	SHV-28^	-	-	-
SAMEA12009004	CNR226A7	0.75	0	0.25	0	ST14	VIM-1	-	10	-	KL135	AadA1^; AphA15; StrA; StrB	-	-	Qnr-S1	MphA	CatB2	-	SulI	-	DfrA14	SHV-28^	-	-	-
SAMEA12009005	CNR230E3	0.38	0	0.25	0	ST4	VIM-1	-	13	wzi79	KL107	AadA1^; AphA15; StrA^; StrB	-	-	Qnr-S1	MphA	CatB2	-	SulI; SulII*	-	DfrA14	SHV-187*; TEM-1D^	CTX-M-15	-	-
SAMEA12009006	CNR236H5	1	0	1	0	ST378	VIM-1	-	4	wzi177	KL107	AadA1^	-	-	-	-	-	-	SulI	TetA*	-	SHV-187*	-	-	-
SAMEA12009007	CNR239B8	0.75	0	0.5	0	ST15	VIM-1	-	14	-	KL107	Aac3-IId^; Aac6Ib-cr^; AadA16*; AadA1^; AphA15	-	-	GyrA-83F; GyrA-87A; ParC-80I; Qnr-S1	MphA	CatA2*; CatB2	Arr3	SulI	-	DfrA14; DfrA27	SHV-28^	-	-	-
SAMEA12009008	CNR240D7	0.38	0	0.125	0	ST4	VIM-1	-	13	wzi79	KL107	AadA1^; AphA15; StrA^; StrB	-	-	Qnr-S1	MphA	CatB2	-	SulI; SulII*	-	DfrA14	SHV-187*; TEM-1D^	CTX-M-15	-	-
SAMEA12009009	E3 R11 KpGR	1.5	0	2	0	ST258	KPC-2	OmpK35-25%	10	wzi29	KL106	Aac6-Ib; AadA2^; Aph3-Ia^	-	-	GyrA-83I; ParC-80I	MphA	CatA1^	-	SulI	-	DfrA12	OXA-9*	SHV-12	-	TEM-122*?
SAMEA12009010	Kp 1267-6-inc	0.19	0	0.023	0	ST14	-	OmpK35-24%	7	wzi2	KL2	Aac3-IIa; AadA1^; StrA; StrB	-	-	GyrA-83Y	-	CatA1*	-	SulI?	-	-	SHV-100?; TEM-1D^	-	-	-
SAMEA12009011	KP 588 Israel	0.5	0	0.75	0	ST340	KPC-2	-	6	wzi173	KL149	Aac6-Ib; AadA1-pm*?; Aph3-Ia^	-	-	GyrA-83I; ParC-80I	-	-	-	-	-	-	OXA-9; TEM-1D^	-	SHV-11	-
SAMN14419405	KP A28 006	0.5	2	4	2	ST11	KPC-2	OmpK35-32%; OmpK36-0%	12	wzi334	KL8	Aac6-Iq^; AadA1-pm*?; AphA6*	-	-	GyrA-83I; ParC-80I	-	CatA2*; CmlA5*	-	SulII	TetB*; TetD	DfrA15b*	TEM-1D^	CTX-M-2	SHV-11	-
SAMN14419406	KP A28 008	0.6	2	0.38	2	ST11	KPC-2	OmpK35-32%	13	wzi334	KL8	Aac6-Iq^; AadA1-pm*?; AphA6*	-	-	GyrA-83I; ParC-80I	-	CatA2*; CmlA5*	-	SulI; SulII	TetB*; TetD	DfrA15b*	TEM-1D^	CTX-M-2	SHV-11	-
SAMEA12009012	KP A28 009	32	n.a.	32	n.a.	ST11	KPC-2	OmpK35-32%	13	wzi334	KL8	Aac6-Iq^; AadA1-pm*?; AphA6*	-	-	GyrA-83I; ParC-80I	-	CatA2*; CmlA5*	-	SulI; SulII	TetB*; TetD	DfrA15b*	TEM-1D^	CTX-M-2	SHV-11	-
SAMEA12009013	KP A28 011	6	1	32	n.a.	ST11	KPC-2	OmpK35-40%; OmpK36GD	14	wzi64	KL64	Aac6-Iq^; AadA1-pm*?; Aph3-Ia^; AphA6*	-	-	GyrA-83I; GyrA-87G; ParC-80I	MphA	CatA1^; CmlA5*	-	SulI; SulI; SulII	-	DfrA12; DfrA15b*	-	CTX-M-2	SHV-11	-
SAMEA12009014	KP A33 504	1	1	1	0	ST11	KPC-2	OmpK36-0%	13	wzi27	KL27	Aac3-IIa; Aac6-Ib*?; AadA1-pm*?; Aph3-Ia^	-	-	GyrA-83I; ParC-80I	MphA	CatA1^	-	SulI; SulI	-	-	OXA-2; OXA-9; TEM-1D^	CTX-M-2	SHV-11	-
SAMEA12009016	Kp H15-21-6	0.25	0	0.38	1	ST14	KPC-2	OmpK35-24%	13	wzi2	KL2	Aac3-IIa; AadA1^; AadA5*; AadB*; StrA; StrB	-	-	GyrA-83Y	-	CatA1*	-	SulI?	TetD	-	OXA-2; TEM-1D^	CTX-M-12	SHV-1*?	-
SAMEA12009017	KP HPTLI 2020532	0.19	0	0.023	0	ST338	-	OmpK35-71%	9	-	KL161	Aac3-IIa; Aac6-Iaf*; AadA15^	-	-	QnrB19^	-	-	-	SulI*	-	DfrA14	SCO-1; TEM-1D^	CTX-M-12; SHV-12	OKP-A-11*?	-
SAMEA12009018	KP HPTLI 27635	0.38	1	0.38	0	ST339	KPC-2	-	1	-	KL63	-	-	-	-	-	-	-	-	-	-	-	-	OKP-B-7*	-
SAMEA12009019	KPN 2014-353	12	2	32	0	ST101	KPC-2	OmpK35-17%; OmpK36TD	3	wzi137	KL17	-	-	-	GyrA-83Y; GyrA-87N; ParC-80I	-	-	-	-	-	-	OXA-9*; SHV-28*; TEM-1D^	-	-	-
SAMEA12009020	KPN 2014-418	8	2	32	n.a.	ST101	KPC-2	OmpK35-17%; OmpK36TD	4	wzi137	KL17	ArmA	-	-	GyrA-83Y; GyrA-87N; ParC-80I	MphE*; MsrE	-	-	-	-	-	SHV-28*	-	-	-
SAMEA12009021	KPN 2014-60	8	2	32	n.a.	ST101	KPC-2	OmpK35-17%; OmpK36TD	3	wzi137	KL17	-	MgrB-0%	-	GyrA-83Y; GyrA-87N; ParC-80I	-	-	-	-	-	-	OXA-9*; SHV-28*; TEM-1D^	-	-	-
SAMEA12009022	KPN 2014-69	8	0	32	n.a.	ST101	KPC-2	OmpK35-17%; OmpK36TD	3	wzi137	KL17	-	-	-	GyrA-83Y; GyrA-87N; ParC-80I	-	-	-	-	-	-	OXA-9*; SHV-28*; TEM-1D^	-	-	-
SAMEA12009023	KPN 2015-244	0.75	2	2	1	ST101	KPC-2	OmpK35-17%	9	wzi137	KL17	ArmA; StrA^; StrB	-	-	GyrA-83Y; GyrA-87N; ParC-80I	MphE*; MsrE	-	-	SulII	-	-	OXA-9*; SHV-28*; TEM-1D^	-	-	-
SAMEA12009024	KPN 2015-604	0.75	1	1	0	ST307	KPC-2	-	8	wzi173	KL102	-	-	-	GyrA-83I; ParC-80I; QnrB1?	-	CatB4?	-	-	-	DfrA14	OXA-1; OXA-9*; SHV-28^; TEM-1D^	CTX-M-15	-	-
SAMEA12009025	KPN 2016-11	4	1	32	n.a.	ST512	KPC-3	OmpK35-25%; OmpK36GD	10	wzi154	KL107	Aac6-Ib; AadA2; Aph3-Ia^	-	-	GyrA-83I; ParC-80I	MphA	CatA1^	-	SulI	-	DfrA12	OXA-9*; TEM-1D^	-	SHV-11	-
SAMEA12009026	KPN 2016-252	32	n.a.	32	n.a.	ST512	KPC-3	OmpK35-25%; OmpK36GD	9	wzi154	KL107	AadA2; Aph3-Ia^	-	-	GyrA-83I; ParC-80I	MphA	CatA1^	-	SulI	-	DfrA12	OXA-9*; TEM-1D^	-	SHV-11	-
SAMEA12009027	KPN 2016-411	4	1	32	n.a.	ST512	KPC-3	OmpK35-25%; OmpK36GD	10	wzi154	KL107	Aac6-Ib; AadA2; Aph3-Ia^	-	-	GyrA-83I; ParC-80I	MphA	CatA1^	-	SulI	-	DfrA12	OXA-9*; TEM-1D^	-	SHV-11	-
SAMEA12009028	KPN 2017-10	0.5	2	1.5	2	ST307	KPC-2	-	8	wzi173	KL102	-	-	-	GyrA-83I; ParC-80I; QnrB1?	-	CatB4?	-	-	-	DfrA14	OXA-1; OXA-9*; SHV-28^; TEM-1D^	CTX-M-15	-	-
SAMEA12009029	KPN 2017-165	12	2	32	n.a.	ST101	KPC-2	OmpK35-17%; OmpK36TD	5	wzi137	KL17	-	-	-	GyrA-83Y; GyrA-87N; ParC-80I	MphE*; MsrE	-	-	-	-	-	OXA-9*; SHV-28*; TEM-1D^	-	-	-
§LR991401	KP1	0.38	0	0.19	0	ST39	VIM-1	OmpK35-64%	25	wzi83	KL23	Aac3-IIa; StrB*; StrA*; AadA1-pm?	-	-	Qnr-A1*	MsrE; MphE*	CatB2; CatA1*; CatA2*	-	SulI; SulII	TetD	DfrA14; DfrB1	AmpH*; SHV-187*; SCO-1; OXA-9*	-	-	TEM-30*
#Genomes were annoated by using Kleborate. §Genbank accession number; &In bold, isolates analyzed by PAP; *in blue isolates analyzed by ScanLag, £32 means higher or equal to 32, $n.a. HR not detectable
