## Supplemental Table 2 for "Carbapenem heteroresistance of KPC-producing *Klebsiella pneumoniae* results from tolerance, persistence and resistance"

### Sheet: Table S2
Table S2. Summary of ScanLag quantitative values
isolate	phase	replicate	N$	λ&	μ& (min)	Σ&	Lag time extension	cutoff_persisters (min)	Persisters colonies (CFU)	Persisters colonies (CFU/ml)	Untreated population (CFU)	Untreated population (CFU/ml)	frequency	frequency log10
CNR146C9	EP	CTRL_1	N0	NA	452*	NA	NA	NA	NA	NA	410	4100000	NA	NA
		CTRL_2	N0	NA		NA	NA	NA	NA	NA	260	2600000	NA	NA
		CTRL_3	N0	NA		NA	NA	NA	NA	NA	280	2800000	NA	NA
		CTRL_4	N0	NA		NA	NA	NA	NA	NA	390	3900000	NA	NA
		1	N1	0.213444	723.144	19.2118	1.84711	780.779	NA	NA	NA	NA	4.15e-05	-4.38195
		2	N1	0.22988	933.608	66.9581	2.29867	1134.48	NA	NA	NA	NA	4.23e-05	-4.37366
		3	N1	0.331558	966.443	93.3688	2.34996	1246.55	NA	NA	NA	NA	6.43e-05	-4.19179
		4	N1	0.399099	793.114	63.7192	1.75241	984.271	NA	NA	NA	NA	5.38e-05	-4.26922
		1	N2	0.786556	1768.68	609.54	NA	NA	24	240	NA	NA	5.85366e-05	-4.23257
		2	N2	0.77012	1616.07	497.61	NA	NA	15	150	NA	NA	5.76923e-05	-4.23888
		3	N2	0.668442	1637.92	560.079	NA	NA	10	100	NA	NA	3.57143e-05	-4.44716
		4	N2	0.600901	1780.82	599.624	NA	NA	18	180	NA	NA	4.61538e-05	-4.33579
CNR149B2	EP	CTRL_1	N0	NA	426*	NA	NA	NA	NA	NA	930	9300000	NA	NA
		CTRL_2	N0	NA		NA	NA	NA	NA	NA	1370	13700000	NA	NA
		CTRL_3	N0	NA		NA	NA	NA	NA	NA	1350	13500000	NA	NA
		1	N1	0.821049	703.639	110.424	1.6506	1034.91	NA	NA	NA	NA	0.000131	-3.88273
		2	N1	0.868016	652.737	83.4319	1.53119	903.033	NA	NA	NA	NA	9.05e-05	-4.04335
		3	N1	0.883813	614.635	62.7727	1.44181	802.953	NA	NA	NA	NA	6.74e-05	-4.17134
		1	N2	0.178951	1468.39	638.691	NA	NA	2	20	NA	NA	2.15054e-06	-5.66745
		2	N2	0.131984	1239.04	472.854	NA	NA	13	130	NA	NA	9.48905e-06	-5.02278
		3	N2	0.116187	1176.34	426.559	NA	NA	13	130	NA	NA	9.62963e-06	-5.01639
CNR152H4	EP	CTRL_1	N0	NA	438*	NA	NA	NA	NA	NA	670	6700000	NA	NA
		CTRL_2	N0	NA		NA	NA	NA	NA	NA	430	4300000	NA	NA
		CTRL_3	N0	NA		NA	NA	NA	NA	NA	420	4200000	NA	NA
		1	N1	0.73828	989.749	231.321	2.25896	1683.71	NA	NA	NA	NA	3.28e-05	-4.48413
		2	N1	0.247637	910.132	59.9561	2.07725	1090	NA	NA	NA	NA	6.74e-05	-4.17134
		3	N1	0.28823	1064.44	36.9787	2.42944	1175.38	NA	NA	NA	NA	0.00014	-3.85387
		1	N2	0.26172	1710.14	371.346	NA	NA	8	80	NA	NA	1.19403e-05	-4.92298
		2	N2	0.752363	1429.65	359.247	NA	NA	21	210	NA	NA	3.02326e-05	-4.51953
		3	N2	0.71177	1326.55	398.549	NA	NA	13	130	NA	NA	5e-05	-4.30103
CNR121E10	EP	CTRL_1	N0	NA	427*	NA	NA	NA	NA	NA	1420	14200000	NA	NA
		CTRL_2	N0	NA		NA	NA	NA	NA	NA	1300	13000000	NA	NA
		CTRL_3	N0	NA		NA	NA	NA	NA	NA	1050	10500000	NA	NA
		1	N1	0.673858	904.297	111.965	2.11379	1240.19	NA	NA	NA	NA	3.28e-05	-4.48413
		2	N1	0.837877	1019.07	121.654	2.38208	1384.03	NA	NA	NA	NA	6.74e-05	-4.17134
		3	N1	0.633147	1074.66	138.622	2.51201	1490.52	NA	NA	NA	NA	0.00014	-3.85387
		1	N2	0.326142	1313.05	294.258	NA	NA	20	200	NA	NA	8.59155e-05	-4.06593
		2	N2	0.162123	1719.98	464.021	NA	NA	14	140	NA	NA	7.15385e-05	-4.14546
		3	N2	0.366853	1730.43	419.729	NA	NA	12	120	NA	NA	0.000110476	-3.95673
KpH15-21-6	EP	CTRL_1	N0	NA	434*	NA	NA	NA	NA	NA	360	3600000	NA	NA
		CTRL_2	N0	NA		NA	NA	NA	NA	NA	440	4400000	NA	NA
		CTRL_3	N0	NA		NA	NA	NA	NA	NA	200	2000000	NA	NA
		1	N1	0.785418	631.048	71.5626	1.45164	845.736	NA	NA	NA	NA	8.33333e-06	-5.07918
		2	N1	0.873861	615.447	67.4233	1.41575	817.717	NA	NA	NA	NA	6.81818e-06	-5.16633
		3	N1	0.546609	592.94	20.2098	1.36398	653.569	NA	NA	NA	NA	2.5e-05	-4.60206
		1	N2	0.214582	1244.64	442.511	NA	NA	3	30	NA	NA	4.16667e-05	-4.38021
		2	N2	0.126139	1433.96	544.666	NA	NA	3	30	NA	NA	7.5e-05	-4.12494
		3	N2	0.453391	870.3	460.036	NA	NA	5	50	NA	NA	0.000205	-3.68825
BIC-1	EP	CTRL_1	N0	NA	499*	NA	NA	NA	NA	NA	290	2900000	NA	NA
		CTRL_2	N0	NA		NA	NA	NA	NA	NA	470	4700000	NA	NA
		CTRL_3	N0	NA		NA	NA	NA	NA	NA	350	3500000	NA	NA
		1	N1	0.69	828	107	1.65806	1149	NA	NA	NA	NA	3.44828e-06	-5.4624
		2	N1	0.611178	1038.52	285.018	2.07963	1893.58	NA	NA	NA	NA	6.38298e-06	-5.19498
		3	N1	0.274677	772.603	46.7538	1.54713	912.864	NA	NA	NA	NA	3.71429e-05	-4.43012
		1	N2	0.31	1693	676	NA	NA	3	30	NA	NA	7.58621e-05	-4.11998
		2	N2	0.388822	1105.98	68.612	NA	NA	1	10	NA	NA	5.53191e-05	-4.25712
		3	N2	0.725323	1161.02	116.156	NA	NA	13	130	NA	NA	0.000131429	-3.88131
CNR146C9	SP	CTRL_1	N0	NA	463*	NA	NA	NA	NA	NA	1400	14000000	NA	NA
		CTRL_2	N0	NA		NA	NA	NA	NA	NA	1790	17900000	NA	NA
		CTRL_3	N0	NA		NA	NA	NA	NA	NA	2100	21000000	NA	NA
		1	N1	0.447557	795.275	78.5572	1.71612	1030.95	NA	NA	NA	NA	2e-05	-4.69897
		2	N1	0.5659	870.261	80.5095	1.87794	1111.79	NA	NA	NA	NA	2.17877e-05	-4.66179
		3	N1	0.800695	822.271	107.966	1.77438	1146.17	NA	NA	NA	NA	2e-05	-4.69897
		1	N2	0.552443	1164.14	278.697	NA	NA	42	420	NA	NA	7e-05	-4.1549
		2	N2	0.4341	1239.73	346.555	NA	NA	39	390	NA	NA	7.82123e-05	-4.10672
		3	N2	0.199305	1453.55	426.806	NA	NA	28	280	NA	NA	8.66667e-05	-4.06215
CNR149B2	SP	CTRL_1	N0	NA	447*	NA	NA	NA	NA	NA	2220	22200000	NA	NA
		CTRL_2	N0	NA		NA	NA	NA	NA	NA	1970	19700000	NA	NA
		CTRL_3	N0	NA		NA	NA	NA	NA	NA	2380	23800000	NA	NA
		1	N1	0.813819	768.329	118.735	1.71561	1124.53	NA	NA	NA	NA	1.03604e-05	-4.98463
		2	N1	0.698269	853.003	125.421	1.90468	1229.27	NA	NA	NA	NA	1.37056e-05	-4.8631
		3	N1	0.76364	886.531	150.394	1.97955	1337.71	NA	NA	NA	NA	1.17647e-05	-4.92942
		1	N2	0.186181	1275.8	295.339	NA	NA	27	270	NA	NA	7.61261e-05	-4.11847
		2	N2	0.301731	1289.09	337.174	NA	NA	28	280	NA	NA	9.89848e-05	-4.00443
		3	N2	0.23636	1299.17	355.553	NA	NA	23	230	NA	NA	9.03361e-05	-4.04414
CNR152H4	SP	CTRL_1	N0	NA	445*	NA	NA	NA	NA	NA	440	4400000	NA	NA
		CTRL_2	N0	NA		NA	NA	NA	NA	NA	550	5500000	NA	NA
		CTRL_3	N0	NA		NA	NA	NA	NA	NA	560	5600000	NA	NA
		1	N1	0.346128	960.971	71.4029	2.15715	1175.18	NA	NA	NA	NA	5e-05	-4.30103
		2	N1	0.0675944	990.619	20.5486	2.5162	1052.26	NA	NA	NA	NA	3.27273e-05	-4.48509
		3	N1	0.114589	470.983	10.0029	1.75914	500.992	NA	NA	NA	NA	5e-05	-4.30103
		1	N2	0.653872	1419.82	457.786	NA	NA	18	180	NA	NA	6.36364e-05	-4.19629
		2	N2	0.932406	1293.75	448.172	NA	NA	22	220	NA	NA	4.72727e-05	-4.32539
		3	N2	0.885411	1380.36	543.448	NA	NA	28	280	NA	NA	5.89286e-05	-4.22967
CNR121E10	SP	CTRL_1	N0	NA	484*	NA	NA	NA	NA	NA	2340	23400000	NA	NA
		CTRL_2	N0	NA		NA	NA	NA	NA	NA	1880	18800000	NA	NA
		CTRL_3	N0	NA		NA	NA	NA	NA	NA	1620	16200000	NA	NA
		1	N1	0.660354	923.254	123.613	1.90743	1294.09	NA	NA	NA	NA	8.97436e-06	-5.047
		2	N1	0.761596	969.051	157.146	2.00205	1440.49	NA	NA	NA	NA	1.11702e-05	-4.95194
		3	N1	0.657474	1036.05	174.97	2.14046	1560.96	NA	NA	NA	NA	2.16049e-05	-4.66545
		1	N2	0.339646	1304.87	271.096	NA	NA	35	350	NA	NA	8.50427e-05	-4.07036
		2	N2	0.238404	1572.5	412.355	NA	NA	21	210	NA	NA	7.5e-05	-4.12494
		3	N2	0.342526	1573.38	384.478	NA	NA	21	210	NA	NA	0.000103086	-3.9868
KpH15-21-6	SP	CTRL_1	N0	NA	460*	NA	NA	NA	NA	NA	1470	14700000	NA	NA
		CTRL_2	N0	NA		NA	NA	NA	NA	NA	1510	15100000	NA	NA
		CTRL_3	N0	NA		NA	NA	NA	NA	NA	2000	20000000	NA	NA
		1	N1	0.884149	789.831	200.588	1.71425	1391.6	NA	NA	NA	NA	3.40136e-06	-5.46835
		2	N1	0.937495	805.282	148.13	1.74779	1249.67	NA	NA	NA	NA	4.63576e-06	-5.33388
		3	N1	0.923973	801.088	159.261	1.73869	1278.87	NA	NA	NA	NA	5e-06	-5.30103
		1	N2	0.115851	1407.31	471.809	NA	NA	7	70	NA	NA	0.000129252	-3.88856
		2	N2	0.0625052	1303.07	129.96	NA	NA	5	50	NA	NA	9.27152e-05	-4.03285
		3	N2	0.0760265	1379.37	536.753	NA	NA	10	100	NA	NA	7.3e-05	-4.13668
BIC-1	SP	CTRL_1	N0	NA	518*	NA	NA	NA	NA	NA	490	4900000	NA	NA
		CTRL_2	N0	NA		NA	NA	NA	NA	NA	640	6400000	NA	NA
		CTRL_3	N0	NA		NA	NA	NA	NA	NA	720	7200000	NA	NA
		1	N1	0.601297	782.245	51.7012	1.50971	937.349	NA	NA	NA	NA	2.44898e-05	-4.61101
		2	N1	0.503795	773.718	54.4245	1.49325	936.991	NA	NA	NA	NA	3.125e-05	-4.50515
		3	N1	0.432001	785.851	56.8326	1.51667	956.349	NA	NA	NA	NA	2.5e-05	-4.60206
		1	N2	0.398703	1720.05	693.216	NA	NA	12	120	NA	NA	9.38776e-05	-4.02744
		2	N2	0.496205	1770.39	601.289	NA	NA	18	180	NA	NA	8.125e-05	-4.09018
		3	N2	0.567999	1835.61	461.385	NA	NA	20	200	NA	NA	5.13889e-05	-4.28913
