## Supplemental Table 4 for "Carbapenem heteroresistance of KPC-producing *Klebsiella pneumoniae* results from tolerance, persistence and resistance"

### Sheet: Table S4 (A)
Table S4. Genetic events among pattern A colonies
Colony	&Genetic events	Gene, name, orientation and annotation	Functional category	Type	$#IPM	$#MER
AC179-A	pCTXM; tra region deletion		MGE	Loss of genetic material	0.5	0.75
AC176-A	pCTXM; tra region deletion		MGE	Loss of genetic material	0.5	0.75
AC8-A	Loss of the circular phage		MGE	Loss of genetic material	0.5	0.75
AC-143-A	Loss of the circular phage		MGE	Loss of genetic material	0.5	1
AC-15-A	Loss of the circular phage		MGE	Loss of genetic material	0.5	0.75
AC-16-A	Loss of the circular phage		MGE	Loss of genetic material	0.5	1
AC-18-A	Loss of the circular phage		MGE	Loss of genetic material	0.5	1
AC-24-A	Loss of the circular phage		MGE	Loss of genetic material	0.5	1
AC200-A	Loss of the circular phage		MGE	Loss of genetic material	0.5	1
AC216-A	Loss of the circular phage		MGE	Loss of genetic material	0.75	1
AC239-A	Loss of the circular phage		MGE	Loss of genetic material	0.75	1
AC318-A	Loss of the circular phage		MGE	Loss of genetic material	0.5	0.75
AC340-A	Loss of the circular phage		MGE	Loss of genetic material	0.5	0.75
AC4-A	Loss of the circular phage		MGE	Loss of genetic material	0.75	0.5
AC309-A	A36A (GCA→GCG)	JGOJPJMA_03113 → TetR/AcrR family transcriptional regulator	Transcriptional regulation	Synonymous SNP	0.75	1
AC196-A	W77C (TGG→TGC)	JGOJPJMA_03620 →	Conserved hypothetical protein	Non-synonymous SNP	0.5	0.5
AC244-A	G107G (GGT→GGG)	argP_3 ← LysR regulatory protein	Transcriptional regulation	Synonymous SNP	0.75	1
AC6-A	K2E (AAA→GAA)	ompC → Porin OmpK36	Outer membrane	Non-synonymous SNP	>32	>32
AC149-A	L305P (CTG→CCG)	ompC → Porin OmpK36	Outer membrane	Non-synonymous SNP	>32	>32
AC1-A	T259P (ACC→CCC)	ompC → Porin OmpK36	Outer membrane	Non-synonymous SNP	>32	>32
AC175-A	N448Y (AAC→TAC)	bamA ← Outer membrane protein assembly factor	Outer membrane	Non-synonymous SNP	>32	>32
AC88-A	+T, coding (656/1179 nt)	bamB → Outer membrane protein assembly factor	Outer membrane	Insertion	6	8
AC148-A	Q381* (CAG→TAG)	bamB → Outer membrane protein assembly factor	Outer membrane	Non-sense SNP	4	6
AC294-A	32 bp duplication (582/1179 nt);	bamB → Outer membrane protein assembly factor	Outer membrane	Duplication	6	8
AC50-A	T55I (ACC→ATC)	comR → regulator of ycfS (outer membrane protein)	Transcriptional regulation	Non-synonymous SNP	1.5	2
AC-72-A	ISKpn25 insertion intergenic (+49/‑6);intergenic (+149/+1658)	lptD←/→surA LPS-assembly protein LptD/Chaperone SurA	Outer membrane	IS insertion	3	6
AC41-A	Δ10 bp	JGOJPJMA_01704 → Hypothetical protein in the rfb operon	LPS biosynthesis	Deletion	2	2
AC-14-A	P148L (CCC→CTC)	cdh → CDP-diacylglycerol pyrophosphatase	LPS biosynthesis	Non-synonymous SNP	1	0.75
AC-57-A	K186K (AAA→AAG)	pglA → Glycosyl transferase	Cell wall other	Synonymous SNP	0.5	1
AC151-A	V64E (GTG→GAG)	slyA (kvrA) → Pleiotropic transcriptional regulator	Cell wall other	Non-synonymous SNP	3	1.5
AC161-A	D203E (GAT→GAG)	JGOJPJMA_01692 pglI → GalNAc(5)-diNAcBac-PP-undecaprenol beta-1,3-glucosyltransferase	Cell wall other	Non-synonymous SNP	0.75	1
	V29A (GTG→GCG)	Methylxanthine N1→‑demethylase NdmA	Metabolism other	Non-synonymous SNP
AC376-A	chromosomal amplification 4389225 – 4478809	amplification of a region including the dcw locus	Cell wall other	Amplification	16	0.75
	Insertion in RBS	YgiW →	Cell wall other	Insertion
AC201-A	C79Y (TGC→TAC)	lipA → Lipoyl synthase	Central metabolism	Non-synonymous SNP	4	2
AC67-A	Δ48 bp	trpA → tryptophan synthase gene	Metabolism other	Deletion	0.75	1
AC24-A	E381* (GAA→TAA);	lysS → lys tRNA ligase	Protein synthesis	Non-sense SNP	0.5	0.75
	D93H (GAC→CAC)	JGOJPJMA_03417 →	Conserved hypothetical protein	Non-synonymous SNP
AC207-A	Q226E (CAG→GAG)	rpsC →30S ribosomal protein S3	Protein synthesis	Non-synonymous SNP	0.5	1
AC-114-A	Amplification between position 3148 kb and 3617 kb (2 ISKpn1)		Different functions	Amplification	0.75	1.5
AC150-A	68 kb duplication	plasmid pKPC, include blaKPC	Antibiotic resistance	Amplification	1	1.5
	pCTXM; tra region deletion		MGE	Loss of genetic material
AC90-A	Δ12 bp	cpxA → Sensor His kinase, membrane stress	Transcriptional regulation	Deletion	0.38$(12)	0.5$(3)
	R205W (CGG→TGG)	cpxR → Regulator, membrane stress	Transcriptional regulation	Non-synonymous SNP
Only isolates showing a genetic defect or modified MICs to IMP or MEM are shown. &As determined by Breseq [61]. #MIC in mg/L, $MIC of the isolate only mutated in cpxA
