## Supplemental Table 5 for "Carbapenem heteroresistance of KPC-producing *Klebsiella pneumoniae* results from tolerance, persistence and resistance"

### Sheet: Table S5 (B)
Table S5. Genetic events among pattern B colonies
Colony	&Genetic events	Gene, name, orientation and annotation	Functional category	Type	$#IPM	$#MER
AC-91	V45G (GTG→GGG)	hemA → Glutamyl-tRNA reductase	Respiration	Non-synonymous SNP	32 (3)	6 (2)
AC-125-B	D191A (GAT→GCT)	ubiA ←4-hydroxybenzoate octaprenyltransferase	Respiration	Non-synonymous SNP	8 (1.5)	4 (1)
AC192-B	(AGCGCC)2→1 in coding (372‑377/867 nt)	ubiA ← 4-hydroxybenzoate octaprenyltransferase	Respiration	Duplication	8 (0.5)	3 (0.5)
AC26-B	D93H (GAC→CAC)	JGOJPJMA_03417 →Unknown	Conserved hypothetical protein	Non-synonymous SNP	12	6
	Δ10 bp coding (776‑785/1641 nt)	ubiB ←Probable protein kinase	Respiration	Deletion
AC301-B	Δ131 bp	ubiB ←Probable protein kinase	Respiration	Deletion	6 (0.5)	2 (0.75)
AC167-B	+C; coding (555/900 nt)	ispA → Farnesyl diphosphate synthase	Respiration	Insertion	6 (0.5)	2 (0.25)
AC19-B	Δ42 bp coding (483‑524/900 nt)	ispA → Farnesyl diphosphate synthase	Respiration	Deletion	6 (0.5)	2 (0.25)
AC20-B	Δ42 bp coding (483‑524/900 nt)	ispA → Farnesyl diphosphate synthase	Respiration	Deletion	6 (0.5)	2 (0.25)
AC169-B	W158* (TGG→TAG)	ubiD → 3-octaprenyl-4-hydroxybenzoate carboxy-lyase	Respiration	Non-sense SNP	8 (0.5)	4 (0.25)
AC289-B	L147Q (CTG→CAG)	hldE → bi-functional enzyme LPS biosynthesis	LPS biosynthesis	Non-synonymous SNP	4(2)	4 (2)
AC78-B	(T)8_9; coding (574/1305 nt)	tuaB →flippase	Cell wall other	Insertion	1.5	1.5
AC413-B	(G)6→5 (deletion of one base) in coding (233/2598 nt)	acnB ← Aconitate hydratase B	Central metabolism	Deletion	12 (0.38)	2 (0.38)
AC-17-B	A516V (GCC→GTC)	acnB ← Aconitate hydratase B	Central metabolism	Non-synonymous SNP	>32 (0.5)	8 (1)
AC-53-B	Δ4,660 bp	JGOJPJMA_04159, JGOJPJMA_0416, lpdA, Dihydrolipoyl dehydrogenase, aceF Dihydrolipoyllysine-residue acetyltransferase, pyruvate dehydrogenase	Central metabolism	Deletion	4 (0.38)	2 (0.25)
AC428-B	Δ12 bp	icd ←isocitrate dehydrogenase TCA cycle	Central metabolism	Deletion	6 (0.5)	1 (0.25)
AC208-B	Δ1 bp coding (3/1251 nt)	icd ←isocitrate dehydrogenase TCA cycle	Central metabolism	Deletion	8 (0.38)	4 (0.25)
AC202-B	coding (1136/1728 nt) duplication of 8 codons	ptsI ←PEP‑protein phosphotransferase enzyme 1	Metabolism other	Duplication	1 (0.38)	2 (0.25)
AC366-B	R345P (CGT→CCT)	fbaA_1 → fructose bi-phosphate aldolase	Central metabolism	Non-synonymous SNP	0.5	0.75
AC23-B	D93H (GAC→CAC);	JGOJPJMA_03417 →Unknown	Conserved hypothetical protein	Non-synonymous SNP	4	0.5
	Q30L (CAG→CTG)	cysB ←Transcriptional regulator	Transcriptional regulation	Non-synonymous SNP
AC234-B	L335Q (CTG→CAG)	malP_6 → Alpha-1,4 glucan phosphorylase	Metabolism other	Non-synonymous SNP	0.75	0.75
AC17b-B	P203L (CCT→CTT)	pgpC → Phosphatidylglycerophosphatase C	Cell wall other	Non-synonymous SNP	0.75	0.5
AC18-B	A54P (GCC→CCC)	lpxC ← UDP-3-O-acyl-N-acetylglucosamine deacetylase	LPS biosynthesis	Non-synonymous SNP	>32	6
AC315-B	Δ1 bp	polB → DNA polymerase II	DNA synthesis	Deletion	0.38	0.5
AC274-B	L309Q (CTG→CAG)	frlB_2 ← Glucose lysine‑6‑phosphate deglycase	Metabolism other	Non-synonymous SNP	0.75	0.75
AC246-B	E312K (GAA→AAA)	purM ←Phosphoribosylformylglycinamidine cyclo-ligase	Metabolism other	Non-synonymous SNP	0.75	0.5
AC171-B	C→A, noncoding (11/93 nt)	JGOJPJMA_01085 → tRNAser(gct)	Protein synthesis	SNP (tRNA)	2	2
AC195-B	C →T; intergenic (+22/‑3)	nlpA → Lipoprotein 28 / → JGOJPJMA_00080 unknown	Cell wall other	Intergenic SNP	4	2
AC35-B	none detected	none detected			3	4
Only isolates showing a genetic defect or modified MICs to IMP or MEM are shown. &As determined by Breseq [61]. #MIC in mg/L, $MIC under anaerobic conditions.
