## Supplemental Table 6 for "Carbapenem heteroresistance of KPC-producing *Klebsiella pneumoniae* results from tolerance, persistence and resistance"

### Sheet: Table S6 (C)
Table S6. Genetic events among pattern C colonies
Colony	&Genetic events	Gene, name, orientation and annotation	Functional category	Type	#IMP	#MEM
AC-86-C	Loss of pKPC		MGE	Loss of genetic material	0.19	0.023
AC127-C	Loss of pKPC		MGE	Loss of genetic material	0.19	0.023
AC133-C	Loss of pKPC		MGE	Loss of genetic material	0.19	0.023
AC218-C	Loss of pKPC		MGE	Loss of genetic material	0.19	0.023
AC266-C	Loss of pKPC		MGE	Loss of genetic material	0.19	0.023
AC417-C	Loss of pKPC		MGE	Loss of genetic material	0.19	0.023
AC418-C	Loss of pKPC		MGE	Loss of genetic material	0.19	0.023
AC420-C	Loss of pKPC		MGE	Loss of genetic material	0.19	0.023
AC421-C	Loss of pKPC		MGE	Loss of genetic material	0.19	0.023
AC-76-C	Loss of pKPC		MGE	Loss of genetic material	0.19	0.023
	M217I (ATG→ATT)	dhaR → regulator	Transcriptional regulation	Non-synonymous SNP
	N375D (AAC→GAC)	JGOJPJMA_05212 → unknown	Conserved hypothetical protein	Non-synonymous SNP
AC378-C	Loss of the circular phage		MGE	Loss of genetic material	0.5	0.75
AC160-C	Loss of the circular phage		MGE	Loss of genetic material	0.5	0.75
AC272-C	Loss of the circular phage		MGE	Loss of genetic material	0.5	0.75
AC331-C	Loss of the circular phage		MGE	Loss of genetic material	0.5	0.75
AC327-C	C→T intergenic (‑22/+11)2	JGOJPJMA_04049 tRNA-Asp ← / ← dnaQDNA polymerase III subunit epsilon	Protein synthesis	Intergenic SNP	0.5	0.75
AC362-C	pCTXM: amplification	Three fold amplification between two IS5075 at positions 26.731 kb to 75.986 kb	Metabolism other	Amplification	0.5	0.75
AC158-C	N196T (AAC→ACC)	JGOJPJMA_05425 ← hypotethical protein	Conserved hypothetical protein	Non-synonymous SNP	0.5	0.75
	Δ39,533 bp (chromosomal prophage)		MGE	Loss of genetic material
AC211-C	T→C; intergenic (‑247/+183)	thpA_2 ←ABC transporter / ← JGOJPJMA_03681 hypothetical regulator	Metabolism other	Intergenic SNP	0.5	1
AC126-C	W252* (TGG→TAG)	JGOJPJMA_01977 → type VI secretion system TssG	Adaptive function	Non-sense SNP	0.5	0.75
Only isolates showing a genetic defect are shown. &As determined by Breseq [61].
